# Cross-species phosphoproteomic mapping of mTORC1 signalling reveals RNA splicing regulation during neurodevelopment

**DOI:** 10.64898/2026.11.16.766904

**Authors:** Simeon R. Mihaylov, Marie Girodengo, Sara Guerrisi, Pranetha Baskaran, Laura Kleckner, Helen R. Flynn, J. Mark Skehel, Suzanne Claxton, Adrian Harwood, Matthew White, Deepak P. Srivastava, Sila K. Ultanir, Joseph M. Bateman

**Affiliations:** Kinases and Brain Development Lab, The Francis Crick Institute, 1 Midland Road, London NW1 1AT, UK; Department of Basic and Clinical Neuroscience, King’s College London, 5 Cutcombe Road, London SE5 9RX, UK; Neuroscience & Mental Health Innovation Institute, Cardiff University, Maindy Rd, Cardiff CF24 4HQ, UK; Proteomics Science Technology Platform, The Francis Crick Institute, 1 Midland Road, London NW1 1AT, UK; MRC Centre for Neurodevelopmental Disorders, King’s College London, London, UK; Department of Translational Genomic, Institute of Mental Health and Neuroscience, Maastricht University, Universiteitssingle 50, 6200 MD Maastricht, NL

**Keywords:** proteomics, phosphoproteomics, mTOR, TSC, neuron, splicing, PhosphoTargets

## Abstract

Mechanistic target of rapamycin complex 1 (mTORC1) regulates diverse cellular processes through its kinase activity and is essential for nervous system development. Although mTORC1 hyperactivation causes numerous neurodevelopmental disorders, its downstream targets in the developing nervous system remain poorly defined. Here, by profiling thousands of proteins and tens of thousands of phosphosites during the neurogenic phase in mouse and human models, we systematically define the proteomic and phosphoproteomic landscape downstream of mTORC1 during neurodevelopment. To facilitate community access, we developed PhosphoTargets, an interactive platform comprising protein and phosphoprotein expression data from mTORC1 models and patient tissue. We demonstrate the utility of this resource by identifying the deubiquitylating enzyme USP9X as a novel mTORC1 substrate and showing that mTORC1-dependent phosphorylation of USP9X regulates human neural progenitor cell proliferation. Furthermore, integration with gene expression datasets reveals a new role for mTORC1 in the regulation of mRNA splicing. Together, these data provide a comprehensive resource for investigating mTORC1 signalling mechanisms and reveal novel processes through which mTORC1 regulates neurodevelopment.
