## Supplemental table S21 for "Cross-species phosphoproteomic mapping of mTORC1 signalling reveals RNA splicing regulation during neurodevelopment"

### Sheet: flank_disorder_human_results_co
Gene_name	uniprot_id	Flanking_clean	match_pos	end_pos	disorder	phosphosite	phosphosite increased in SEGA tissue
ABLIM1	O14639	CAQPMSSSPKETTFS	209	223	0	S216
ACIN1	Q9UKV3	AAKLSEGSQPAEEEE	236	250	1	S243	Yes
ACIN1	Q9UKV3	QARAAKLSEGSQPAE	233	247	1	S240	Yes
AFF4	Q9UHB7	EHGSRKRTISQSSSL	827	841	1	T834
AFF4	Q9UHB7	GSRKRTISQSSSLKS	829	843	1	S836
AHCTF1	Q8WYP5	PSPSPGRSPQRLKET	1215	1229	1	S1222
AHCTF1	Q8WYP5	PLASPSPSPGRSPQR	1211	1225	1	S1218
AKT1S1	Q96B36	DEENGPPSSPDLDRI	204	218	1	S211
AKT1S1	Q96B36	EENGPPSSPDLDRIA	205	219	1	S212
ATP6V1H	Q9UI12	PQTAAARS	476	483	1	S483
C18orf25	Q96B23	RKSRRSRSESETSTM	138	152	1	S145	Yes
C18orf25	Q96B23	SRRSRSESETSTMAA	140	154	1	S147
C18orf25	Q96B23	VGRKSRRSRSESETS	136	150	1	S143	Yes
CAD	P27708	PPRIHRASDPGLPAE	1852	1866	1	S1859	Yes
CAPRIN1	Q14444	TEQSEVESTEYVNRQ	284	298	1	S291
CD2AP	Q9Y5K6	KLRTRTSSSETEEKK	226	240	1	S233
CD2AP	Q9Y5K6	LRTRTSSSETEEKKP	227	241	1	S234
DCP1A	Q9NPI6	TVEELFGTSLPKEQP	218	232	1	T225
DCP1A	Q9NPI6	VEELFGTSLPKEQPA	219	233	1	S226
DNAJC2	Q99543	KRRNRNASASFQELE	40	54	0.4666666666666667	S47	Yes
DNAJC2	Q99543	RNRNASASFQELEDK	42	56	0.6	S49	Yes
DOP1B	Q9Y3R5	GIGLSASSPELSEHL	590	604	1	S597
EDC3	Q96F86	KSQDVAVSPQQQQCS	124	138	1	S131	Yes
EDC3	Q96F86	QQQQCSKSYVDRHME	133	147	1	S140
EEF2K	O00418	ERYSSSGSPANSFHF	67	81	0.9333333333333333	S74
EIF3A	Q14152	ERKERLESLNIQREK	577	591	1	S584
EIF4B	P23588	RERSRTGSESSQTGT	415	429	1	S422	Yes
EIF4B	P23588	RNARRRESEKSLENE	435	449	1	S442	Yes
EIF4B	P23588	RRRESEKSLENETLN	438	452	1	S445	Yes
EIF4B	P23588	RSRTGSESSQTGTST	417	431	1	S424	Yes
EIF4B	P23588	SRTGSESSQTGTSTT	418	432	1	S425	Yes
EIF4ENIF1	Q9NRA8	GERRRNDSYTEEEPE	206	220	1	S213
EIF4G1	Q04637	VVQRSSLSRERGEKA	1140	1154	1	S1147	Yes
EIF4G1	Q04637	ERSRERPSQPEGLRK	1192	1206	1	S1199
EIF4G1	Q04637	SKEVEERSRERPSQP	1187	1201	1	S1194
EIF4G1	Q04637	EAALPPVSPLKAALS	1224	1238	0.9333333333333333	S1231	Yes
EPS15	P42566	LQKNIIGSSPVADFS	316	330	0.9333333333333333	S323
EPS15	P42566	QKNIIGSSPVADFSA	317	331	0.9333333333333333	S324
EZH2	Q15910	EANSRCQTPIKMKPN	409	423	1	T416
FNIP1	Q8TF40	FLIGDSMSPDSDTEL	753	767	1	S760
FNIP1	Q8TF40	GDSMSPDSDTELRSQ	756	770	1	S763
FOXK1	P85037	ECLSREGSPIPHDPE	438	452	1	S445	Yes
FOXK1	P85037	LQTPECLSREGSPIP	434	448	1	S441	Yes
FOXK1	P85037	PDLRSMVSPVPSPTG	232	246	1	S239
GUCY1B1	Q02153	ALHDHLATIYPGMRA	103	117	0	T110
GUCY1B1	Q02153	HDHLATIYPGMRAPS	105	119	0	Y112
HBS1L	Q9Y450	DLKESSNSVSNHQLS	60	74	1	S67
HBS1L	Q9Y450	LEQDRVQSLKDKNEA	120	134	1	S127	Yes
HBS1L	Q9Y450	KESSNSVSNHQLSGF	62	76	1	S69
HDGFL2	Q7Z4V5	VERTRKRSEGFSMDR	447	461	1	S454
IBTK	Q9P2D0	NLSDIIQSPSSTGLL	997	1011	1	S1004
JPT1	Q9UK76	MASNIFGTPEENQAS	47	61	1	T54
LAMTOR1	Q6IAA8	RLAVLSSSLTHWKKL	91	105	0.6666666666666666	S98
LAMTOR1	Q6IAA8	TRLAVLSSSLTHWKK	90	104	0.6666666666666666	S97
LARP1	Q6PKG0	EPSTIARSLPTTVPE	759	773	1	S766	Yes
LARP1	Q6PKG0	LPTTVPESPNYRNTR	767	781	1	S774	Yes
LARP1	Q6PKG0	RTPRTPRTPQLKDSS	781	795	1	T788	Yes
LARP1	Q6PKG0	AMISQPPTPPTGQPV	1064	1078	1	T1071
LARP1	Q6PKG0	RPRTASISSSPSEGT	842	856	1	S849
LARP1	Q6PKG0	SYGCTPQSLPKFQHP	861	875	1	S868
LARP1	Q6PKG0	RTASISSSPSEGTPT	844	858	1	S851
LIMA1	Q9UHB6	SASGRKISENSYSLD	218	232	1	S225
LIMA1	Q9UHB6	RASSLSESSPPKAMK	366	380	1	S373
LPIN1	Q14693	IPMHLATSPILSEGA	99	113	0.4	S106
LYAR	Q9NX58	GKRKRRHSEVETDSK	269	283	1	S276	Yes
NHSL1	Q5SYE7	KLDPAVGSPPAPPPP	923	937	1	S930
NHSL1	Q5SYE7	PPPPPVPSPPFPCPA	934	948	1	S941
NSD3	Q9BZ95	RRSIRTRSESEKSTE	578	592	1	S585
PCBP1	Q15365	FAGIDSSSPEVKGYW	257	271	0.3333333333333333	S264	Yes
PCBP1	Q15365	GFAGIDSSSPEVKGY	256	270	0.4	S263
PCBP2	Q15366	FSGIESSSPEVKGYW	265	279	1	S272	Yes
PCBP2	Q15366	GFSGIESSSPEVKGY	264	278	1	S271
PHLDB1	Q86UU1	ATLGRSPSPKSALLT	997	1011	1	S1004
PHLDB1	Q86UU1	SVATLGRSPSPKSAL	995	1009	1	S1002
PI4K2A	Q9BTU6	RSHQRSSSESYTQSF	455	469	1	S462	Yes
PI4K2A	Q9BTU6	SSESYTQSFQSRKPF	461	475	1	S468
PLEKHG4B	Q96PX9	SLPPLAQSPPKHERA	610	624	1	S617
PNN	Q9H307	ERRTRRESRQESDPE	89	103	1	S96	Yes
PNN	Q9H307	RRESRQESDPEDDDV	93	107	1	S100	Yes
PPHLN1	Q8NEY8	LKTSRDTSPSSGSAV	198	212	1	S205
PPHLN1	Q8NEY8	SLKTSRDTSPSSGSA	197	211	1	T204
PRKAA1	Q13131	KDFYLATSPPDSFLD	349	363	0	S356
PRRC2B	Q5JSZ5	PPIEFGVSPKDSDFS	1782	1796	1	S1789
PSMF1	Q92530	PFGPIGTSPPGPNPD	245	259	1	S252	Yes
PTDSS1	P48651	ECEDGTYSPEISWHH	418	432	1	S425
PTDSS1	P48651	GHREKTYSECEDGTY	410	424	0.9333333333333333	S417
PUM1	Q14671	MVEYVLSSSPGDSCL	221	235	1	S228
PUM1	Q14671	SMVEYVLSSSPGDSC	220	234	1	S227
PUM1	Q14671	VEYVLSSSPGDSCLR	222	236	1	S229
RAB11FIP1	Q6WKZ4	MRNNMTASMFDLSMK	149	163	0.26666666666666666	S156
RANBP9	Q96S59	SQDSYPVSPRPFSSP	470	484	1	S477
RANBP9	Q96S59	VRCLGGRSPKSQDSY	460	474	0.8666666666666667	S467
RANGAP1	P46060	EPAPVLSSPPPADVS	421	435	1	S428
RB1	P06400	INQMVCNSDRVLKRS	848	862	0.6666666666666666	S855
RICTOR	Q6R327	TSNRRIRTLTEPSVD	1126	1140	1	T1133
RNF10	Q8N5U6	SISPLSRSPGSHADF	668	682	1	S675
RPL29	P47914	TQAPTKASE	151	159	1	S158	Yes
RPS6	P62753	AKRRRLSSLRASTSK	229	243	1	S236
RPS6	P62753	ASTSKSESSQK	239	249	1	S246	Yes
RPS6	P62753	IAKRRRLSSLRASTS	228	242	1	S235
RPS6	P62753	LRASTSKSESSQK	237	249	1	S244	Yes
RPS6	P62753	RLSSLRASTSKSESS	233	247	1	S240	Yes
RPS6	P62753	STSKSESSQK	240	249	1	S247	Yes
RRN3	Q9NYV6	LENDFFNSPPRKTVR	37	51	0.3333333333333333	S44
RRP1B	Q14684	PTSSPASSPLVAKKP	729	743	1	S736
RRP1B	Q14684	TPTSSPASSPLVAKK	728	742	1	S735
RTN3	O95197	QPDILGRSPASEAAC	568	582	1	S575
SDAD1	Q9NVU7	EWIDVQHSSDEEQQE	511	525	1	S518
SDAD1	Q9NVU7	WIDVQHSSDEEQQEI	512	526	1	S519
SGTA	O43765	RSQIRSRTPSASNDD	296	310	1	T303	Yes
SLC20A2	Q08357	KKRLRYDSYSSYCNA	425	439	0	S432
SLC20A2	Q08357	KLVGDTVSYSKKRLR	415	429	0.4666666666666667	S422
SMCR8	Q8TEV9	KVLISVGSYKSSVES	410	424	1	S417
SNX18	Q96RF0	GGGALQPSPQQLYGG	129	143	1	S136
SPECC1	Q5M775	NPRKSVSSPTSSNTP	127	141	1	S134
SPECC1	Q5M775	TAGSSPNSVSELSLA	357	371	1	S364
SQSTM1	Q13501	GGKRSRLTPVSPESS	262	276	1	T269	Yes
SQSTM1	Q13501	QMESDNCSGGDDDWT	325	339	1	S332	Yes
SQSTM1	Q13501	RPEEQMESDNCSGGD	321	335	1	S328
SQSTM1	Q13501	RSRLTPVSPESSSTE	265	279	1	S272	Yes
SQSTM1	Q13501	VEHGGKRSRLTPVSP	259	273	1	S266
SRRM2	Q9UQ35	YSHSGSSSPDTKVKP	967	981	1	S974
STK11IP	Q8N1F8	EPRTLNPSPAGWFVQ	397	411	1	S404
STK11IP	Q8N1F8	HPELELMSSFRERFG	413	427	0.3333333333333333	S420
STX4	Q12846	ELRQGDDSSDEEDKE	7	21	1	S14
STX4	Q12846	LRQGDDSSDEEDKER	8	22	1	S15
SYAP1	Q96A49	DEEEISTSPGVSEFV	262	276	1	S269
TRIP12	Q14669	KSPTTTQSPKSSFLA	1029	1043	1	S1036
TRIP12	Q14669	QKRKRTESSCVKSGS	147	161	1	S154
UBE2H	P62256	MSSPSPGKR	1	9	1	K8
UBE2H	P62256	MSSPSPGKRR	1	10	1	K8
UBE2H	P62256	MSSPSPGKRRMD	1	12	1	K8
UCK2	Q9BZX2	PSRKRQASESSSRPH	247	261	1	S254
UFL1	O94874	VLKSRKSSVTEE	783	794	1	S790
UFL1	O94874	KSRKSSVTEE	785	794	1	T792
USP9X	Q93008	YEGSEEVSPPQTKDQ	2540	2554	1	S2547
UTRN	P46939	RRGLPVGSPPESIIS	3290	3304	1	S3297
VIM	P08670	PGTASRPSSSRSYVT	18	32	1	S25
ZC3H4	Q9UPT8	GSPFAGNSPAREGEQ	1268	1282	1	S1275
ZEB2	O60315	HSRSNTPSPLNLSST	777	791	1	S784
ZNRF2	Q8NHG8	GPRLVIGSLPAHLSP	138	152	1	S145
ZNRF2	Q8NHG8	GSLPAHLSPHMFGGF	144	158	0.8	S151
