## Supplemental table S10 for "Cross-species phosphoproteomic mapping of mTORC1 signalling reveals RNA splicing regulation during neurodevelopment"

### Sheet: Known mouse mTORC1 targets
Gene_name	uniprot_id	Flanking_clean	match_pos	end_pos	disorder	phosphosite
Dnajc2	Q3TRX6	KRRNRNASTSFQELE	40	54	0.533333	S47
Dnajc2	Q3TRX6	RNRNASTSFQELEDK	42	56	0.666667	S49
Dnajc2	Q3TRX6	RRNRNASTSFQELED	41	55	0.6	T48
Eef2k	O08796	GSTGSPASSFHFKEA	69	83	0	S76
Eef2k	O08796	STGSPASSFHFKEAW	70	84	0	S77
Eif4ebp2	P70445	FLLDRRNSPMAQTPP	58	72	1	S65
Eif4ebp2	P70445	GGTLFSTTPGGTRII	39	53	1	T46
Eif4ebp2	P70445	RNSPMAQTPPCHLPN	63	77	1	T70
Eif4g1	E9PVC6	VVQRSSLSRERGEKA	1095	1109	1	S1102
Flcn	Q8QZS3	EEEKAPVTPEGAEGR	306	320	1	T313
Flcn	Q8QZS3	ESESWDNSEAEEEEK	295	309	1	S302
Larp1	Z4YJT3	EPSTIARSLPTTVPE	736	750	1	S743
Larp1	Z4YJT3	LPTTVPESPNYRNAR	744	758	1	S751
Maf1	E0CYK4	SPSRLSKSQGGEDES	68	82	1	S75
Mtor	Q9JLN9	RSRTRTDSYSAGQSV	2441	2455	1	S2448
Rps6	P62754	AKRRRLSSLRASTSK	229	243	1	S236
Rps6	P62754	ASTSKSESSQK	239	249	1	S246
Rps6	P62754	IAKRRRLSSLRASTS	228	242	1	S235
Rps6	P62754	LRASTSKSESSQK	237	249	1	S244
Rps6	P62754	LSSLRASTSKSESSQ	234	248	1	T241
Rps6	P62754	RLSSLRASTSKSESS	233	247	1	S240
Rps6	P62754	SSLRASTSKSESSQK	235	249	1	S242
Rps6	P62754	STSKSESSQK	240	249	1	S247
Rps6kb1	Q8BSK8	DSKFTRQTPVDSPDD	383	397	1	T390
Rps6kb1	Q8BSK8	PVDSPDDSTLSESAN	391	405	1	S398
Rps6kb1	Q8BSK8	VDSPDDSTLSESANQ	392	406	1	T399
Sqstm1	Q64337	PSTGELQSLQMPESE	350	364	1	S357
Srpk2	A0A0R4J124	HDRSRTVSASSTGDL	481	495	1	S488
Srpk2	A0A0R4J124	SRTVSASSTGDLPKT	484	498	1	S491
Srpk2	A0A0R4J124	RSRTVSASSTGDLPK	483	497	1	S490
Srpk2	A0A0R4J124	RTVSASSTGDLPKTK	485	499	1	T492
